# The PBAF chromatin remodeling complex contributes to metal homeostasis through Mtf1 regulation

**DOI:** 10.1101/2025.04.12.648552

**Authors:** Nick Carulli, Emma E. Johnston, David C. Klein, Odette Verdejo-Torres, Anand Parikh, Antonio Rivera, Michael Quinteros, Aidan T. Pezacki, Christopher J. Chang, Sarah J. Hainer, Teresita Padilla-Benavides

## Abstract

SWI/SNF chromatin remodeling complexes regulate gene expression by modulating nucleosome positioning, yet their roles in metal homeostasis during skeletal muscle development remain unclear. Here, we uncover distinct functions of the BAF, PBAF, and ncBAF complexes in myoblast proliferation under metal stress. While knockdown (KD) of *Baf250a* (BAF-specific) or *Brd9* (ncBAF-specific) reduces myoblast proliferation, *Baf180* (PBAF-specific) KD does not impair cell proliferation under basal conditions. Interestingly, supplementation with copper (Cu) or zinc (Zn) rescues proliferation in *Baf250a*- and *Brd9*-deficient myoblasts but paradoxically inhibits growth in *Baf180* KD cells. Mechanistically, *Baf180* KD disrupts Cu and Zn homeostasis, leading to intracellular Cu accumulation without labile Cu⁺ pools and impaired expression of *Atp7a*, a key Cu exporter. Transcriptomic analyses reveal widespread gene dysregulation in metal-treated *Baf180*-deficient cells, while metal supplementation promotes pro-proliferative gene expression in *Baf250a*- and *Brd9*-KD myoblasts. CUT&RUN assays demonstrate that metal-responsive transcription factor Mtf1 exhibits increased chromatin binding upon Cu treatment, targeting genes involved in stress response and myogenesis. Notably, Mtf1 colocalizes with Baf180 in the nucleus and co-immunoprecipitates with both conserved SWI/SNF subunits and Baf180, suggesting a functional interplay between PBAF and Mtf1 in regulating metal-dependent gene expression. Our findings establish the PBAF complex as a crucial regulator of Cu/Zn homeostasis in myoblast proliferation via Mtf1, while metal supplementation compensates for BAF and ncBAF dysfunction but exacerbates defects in PBAF-deficient cells. This study reveals a novel link between chromatin remodeling, metal signaling, and muscle development, with implications for stress adaptation and metabolic regulation in myogenesis.
