## Supplementary material for "The PBAF chromatin remodeling complex contributes to metal homeostasis through Mtf1 regulation": Supp. Table 7

### Sheet: High exp Cu treated vs NT
RNASEQ higher expression in treated than in NT	Cu vs. NT
	Baf180 KD	Baf180 KD	Baf180 KD		Baf250A KD	Baf250A KD	Baf250A KD		Brd9 KD	Brd9 KD	Brd9 KD		Scr	Scr	Scr
	Cu-stimulated genes	Cu-repressed peaks	Cu-independent peaks		Cu-stimulated genes	Cu-repressed peaks	Cu-independent peaks		Cu-stimulated genes	Cu-repressed peaks	Cu-independent peaks		Cu-stimulated genes	Cu-repressed peaks	Cu-independent peaks
	Map3k3	Rpl3	Nsun2		Pgd	--------	Gstm1		Txnrd1	--------	Mt2		Hmga2	--------	--------
	Atg4d	Abhd17a	Ndufv3		Txnrd1				Pgd		Mt1
	Fpgs	Snd1	Ppp1r14b						Hmga2		Gstm1
	Mafk	Fiz1	Acaa1a
	Tomm40	Ankrd2	Gstm1
	Nelfcd		Podnl1
	Clic1		Fkbp10
	Mrpl45		Lmna
	Ap2a1		Khsrp
	Cap1		Snhg1
	Ubc		Sh3bp4
	Sec14l1		Sertad1
	Inpp5a		Hspa8
	Heatr1		Ppib
	Plxnb2		Eif5a
	Qdpr		Htra2
	Blvrb		Sdhb
	Ncln		Stub1
	Smcr8		Lmna
	Rps5		Hnrnpl
	Got1		Esrra
	Asf1b		Oaf
	Ywhag		Mt2
	Ntmt1		Rpusd1
	Ptpa		Vim
	Glipr2		Vcp
	Mrps14
	Iqgap1
	Spsb3
	Ddx56
	Paics
	Zfp622
	Rpa2
	Haus8
	Rpl37
	Pitpnm1
	Tuba1b
	Mrpl18
	Adipor1
	Rad9a
	Tubb5
	Mcrip2
	Tspan17
	Slc2a1
	Parp3
	Ndufs2
	Jun
	Maf1
	BC005624
	Txnrd1
	Klf13
	Cdc42bpg
	Pgd
	Fam3a
	Siva1
	Cdc37
	Gins2
	Opa3
	Nadk
	Rplp2
	Tpd52l2
	Mcm7
	Ptbp1
	Chchd2
	Gm15545
	Izumo4
	Dusp6
	Casp9
	Dcaf15
	Sgpl1
	Rps6ka2
	Actl6a
	Papss1
	Fis1
	Hspb11
	Mms19
	Smarcd2
	Hsd17b12
	Katnb1
	Ppm1g
	Lgals1
	Tmed1
	Nectin2
	Plec
	Eif4ebp2
	Tedc1
	Yif1b
	Eef1g
	Tpst2
	Plec
	Pkm
	Rps19
	Lrfn4
	Eno1
	Gsto1

### Sheet: Low exp Cu treated vs NT
RNASEQ lower expression in treated than in NT	Cu vs. NT
	Baf180 KD	Baf180 KD	Baf180 KD		Baf250A KD	Baf250A KD	Baf250A KD		Brd9 KD	Brd9 KD	Brd9 KD		Scr	Scr	Scr
	Cu-stimulated genes	Cu-repressed peaks	Cu-independent peaks		Cu-stimulated genes	Cu-repressed peaks	Cu-independent peaks		Cu-stimulated genes	Cu-repressed peaks	Cu-independent peaks		Cu-stimulated genes	Cu-repressed peaks	Cu-independent peaks
	Slc25a46	Ssc5d	Tceal8		--------	--------	--------		--------	--------	Neat1		Rn45s	--------	Txndc11
	Fcho2	Klf7	Sacs								Dnm3os				Mir6236
	2900009J06Rik	Shoc2	Ahsa2												Kpna1
	Cald1	Sdccag8	Aebp2
	Slc25a46		Xpo1
	Lims1		4932412D23Rik
	Hmgcs1		Gucd1
	Ubp1		Cox17
	2810414N06Rik		Kpna1
	Chd2		Tnrc6b
	9530052C20Rik		Gt(ROSA)26Sor
	C130036L24Rik		Top1
	Rab5a		Mir6236
	Pspc1		Gm5113
	Nucks1		Tm2d2
	Lsp1		Opn3
	Uba3		Fem1c
	Cenpc1		Vcpip1
	Lnpep		Gm10549
	Rbm6		Mlh1
	Birc6		Prr11
	N4bp2l2		Dnm3os
	Tmem47		Ube2t
	Sema3d		Zfp715
	Chd2
	Bclaf1
	Cfap36
	Mex3b
	Pcf11
	Prpf4b
	2810403D21Rik
	Nufip2
	Spag9
	Tmx4
	Itgb1
	Nampt
	Rab18
	Mir100hg
	Zbtb25
	Pank3
	Mphosph6
	Ttc41
	Zmat3
	Anp32e
	Tut4
	Khdc4
	Hsp90aa1
	Kntc1
	Stk3
	Rapgef6
	Adk
	Tbc1d23
	Manea
	Jmjd1c
	Cep57
	Rab1a
	Casc1
	Phf14
	Rsbn1
	Tnrc6b
	Togaram1
	Cenpj
	Rock1
	Ube2b
	4632415L05Rik
	Bmp3
	Pja2
	Odr4
	4930583K01Rik
	Rnft1
	Ptpn12
	Ppp3r1
	Crem
	Hat1
	Hnrnpa2b1
	Fam111a
	Casp8ap2
	Pou2f1
	Tmem123

### Sheet: High exp Zn treated vs NT
RNASEQ higher expression in treated than in NT	Zn vs. NT
	Baf180 KD	Baf180 KD	Baf180 KD		Baf250A KD	Baf250A KD	Baf250A KD		Brd9 KD	Brd9 KD	Brd9 KD		Scr	Scr	Scr
	Cu-stimulated genes	Cu-repressed peaks	Cu-independent peaks		Cu-stimulated genes	Cu-repressed peaks	Cu-independent peaks		Cu-stimulated genes	Cu-repressed peaks	Cu-independent peaks		Cu-stimulated genes	Cu-repressed peaks	Cu-independent peaks
	Eef1g	Rpl3	Mt1		Timm13	Stip1	Mt2		Egr1	--------	Mt2		Ube2b	Shoc2	Tceal8
	Mcm7		Vcp		Tmem129	Pcna	Rpusd1				Mt1		Birc6	Sdccag8	Cpd
	Rplp2		Slc30a1		Tpm3		Eif5a				Slc30a1		Mir484		Opn3
	Egr1		Mt2		Zfp622		Rpl41						Cenpc1		Dnm3os
	Tuba1b		Ppp1r14b		Nelfcd		Mt1						Ddias		Vcpip1
	Pgd				Ptma								Bclaf1		Zfand5
	Ubc				Cdc37								Ints13		Slc30a1
					Mcm7								Ppp3r1		Top1
					Tubb5								Lnpep		Zfp715
					Ppm1g								Sema3d		Cks2
					Nup93								Tmem47		Mt2
					Hjurp								Rsbn1		Mt1
					Gm15545								Pcf11		Nmt2
					Ube2s								Pank3		Col19a1
					Tcta								Zbtb25		Snhg1
													Hat1		4932412D23Rik
													Slc25a46		Fem1c
													Tfg		Xpo1
													Ttc41		Prr11
													Mfap3l
													Sf3b1
													Ahctf1
													Rapgef6
													Rnft1
													Lrrc42
													Egr1
													Nupl1
													Togaram1
													Manea
													Dhfr
													Rab1a
													Casc1
													Tut4
													Nampt
													Nufip2
													Bmp3
													Rnf138
													Tmem123
													4930583K01Rik
													2900009J06Rik
													Pou2f1
													Cep57
													Fam111a
													Cald1
													Hmga2
													Lims1
													Stk3
													Rnmt
													Adk
													Rab5a
													Fcho2
													Kdm3a
													Brwd3
													Nucks1
													Hmgcs1
													C130036L24Rik
													Lox
													Tial1
													Cenpj
													9530052C20Rik
													N4bp2l2
													Slc25a46
													Ptpn12
													Zmat3

### Sheet: Low exp Zn treated vs NT
RNASEQ lower expression in treated than in NT	Zn vs. NT
	Baf180 KD	Baf180 KD	Baf180 KD		Baf250A KD	Baf250A KD	Baf250A KD		Brd9 KD	Brd9 KD	Brd9 KD		Scr	Scr	Scr
	Cu-stimulated genes	Cu-repressed peaks	Cu-independent peaks		Cu-stimulated genes	Cu-repressed peaks	Cu-independent peaks		Cu-stimulated genes	Cu-repressed peaks	Cu-independent peaks		Cu-stimulated genes	Cu-repressed peaks	Cu-independent peaks
	Jmjd1c	Shoc2	4932412D23Rik		Tpr	Sdccag8	Slc39a10		--------	--------	Slc39a10		--------	Serf2	Slc39a10
	Bclaf1	Sdccag8	Tceal8		Jmjd1c		Sacs							Abhd17a	Htra2
	Tmem123		Prr11		Lnpep		Neat1							Gtpbp3	Txndc11
	Adk		Tm2d2		Rock1		Dnm3os							Snd1	Mir6236
	Hsp90aa1		Col12a1		Lims1		4932412D23Rik							Mir3100	Esrra
	Cald1		Mlh1		Fcho2		Col12a1							Rpl3	Ubxn6
	Tmem47		Gm10549		Rab5a										Ndufv3
	Sema3d		Dnm3os		Hsp90aa1										Podnl1
	Lnpep		Sacs		Lox										Acaa1a
	Pank3		Slc39a10		Tmem47										Kpna1
	Nufip2				Mir100hg										Id3
	Uba3				Manea										Ddrgk1
	Mir100hg				Klhl28										Lmna
	Manea				Bclaf1										Tomm40l
	Pcf11				Kdm3a										Dmpk
	Tpr				Sema3d										Tbc1d10b
	Rock1				Mfap3l										Stk11
	Bmp3														Lmna
	Ttc41														Chid1
															Ppib
															Ppp1r14b
															Rpl41
															Rmrp
