## Supplementary material for "The PBAF chromatin remodeling complex contributes to metal homeostasis through Mtf1 regulation": Supp. Table 8

### Sheet: High exp untreated vs NT
RNASEQ higher expression in KD than in SCR	KD vs. SCR
	Baf180 KD	Baf180 KD	Baf180 KD		Baf250A KD	Baf250A KD	Baf250A KD		Brd9 KD	Brd9 KD	Brd9 KD
	Cu-stimulated genes	Cu-repressed peaks	Cu-independent peaks		Cu-stimulated genes	Cu-repressed peaks	Cu-independent peaks		Cu-stimulated genes	Cu-repressed peaks	Cu-independent peaks
	Dusp6	Sertad3	Abhd1		Gtf2i	Arnt	Shisa4		M6pr	Ssc5d	Tppp3
	9330104G04Rik	Pabpc1l	Foxred2		Rab4b	Ccnd3	Cdca2		Qdpr	Tsc22d1	Aebp2
	Uap1	Mnt	B4galt1		Ddr1	Arf2	Hotairm1		Slc25a39	Cd82	Ptprs
	Pcbp3	Klf7	Podnl1		Sec23ip	Mast3	Mt1		Mcm7	Glyr1	Ppp1r14b
	Mpc2	Arf2	Mt1		Brf1	Htra3	Lgals2		Lrrc74b	Serf2	Prob1
	Herpud2	2900052L18Rik	Bcl9		Cdkn3	Ropn1l	B4galt1		Bicd2	Abhd17a	Csrp1
	Lamc1	Htra3	Slc30a1		Mir7083	Cflar	Podnl1		1700030J22Rik	Mir3100	Afg3l2
	Pbx1	Ropn1l	Mt2		Kazald1	Mnt	Unc5b		Maf1	Tsc22d4	Tmem259
	1810062G17Rik	Sh2d3c	Runx1		Zfp790	Gnai2	Bcl9		Cdc42se2		Fam53a
	Wdr48	Trappc9	Cdca2		Klf13	Trappc9	Iffo2		Ticam1		Mir7039
	Kazald1	Gnai2	Shisa4		4930589L23Rik	Shoc2	Runx1		Tsnaxip1		Add3
	Pnpla7	Mast3	Lgals2		Tcf7l2	Sertad3	Slc30a1		Top3a		Fam214b
	Tns1	Cflar	Col12a1		Tmem256	2900052L18Rik	Trappc3		Nub1		Esrra
	Gnai2		Unc5b		Stat3	Klf7	Uvrag		Mrpl45		Abhd11
	Zfp623		Gm10549		Phf19		Mir21a		Rwdd4a		Chid1
	Ift140		Ell		Fbxl6		Gm5122		Fis1		Snhg1
	Hmgcs1		Uvrag		Zfp395		Gstm1		Plekhj1		Zfp146
	Rap2a		Hoxc8		Mpst		Hoxc8		Tpm2		Lhfpl2
	Mast3		Ppp1r14b		Gsto1		Mt2		Tcf25		4930526I15Rik
	Cald1		Il3ra		Lfng		Mxd4		Xab2		Morf4l2
	Slc39a13		Mxd4		Gm12348		Vcl		Letm2		Irf2bp2
	Cebpa		Gstm1		Panx1		Zfp719		Pias4		Ppcdc
	Hjurp		Dusp7		Cald1		Foxred2		Gtf2i		Ubxn6
	Plec		Sdf2l1		Rap2a		Il3ra		Rab3a		Rnf5
	Emp3		Haus2		Ibtk		Col12a1		Phtf2		Cox17
	Pfkfb4		Pcx		Sf3b1		Selenow		Calcoco1		Dmpk
	Mfap3l		Id3		Pnkd		Abhd1		Mylpf
	Mypop		Dop1b		Ikbkg		Nrep		Fn3krp		Sh3bp4
	Gm2a		Stk25		Tmem123		Ube2t		Apol9b		Htra2
	Hmbox1		Sertad1		Btbd19		Dusp7		Katnal1		Ndufv3
	Tti1		Plekho2		Zswim6		Lrrfip1		4930579G24Rik		Rtn4
	Parp3		Heatr5a		Casp9		Pcx		Vash2		Rras
	Ap3m1		Pkd1		Bicd2		Dnm3os		Gamt
	Tpst2		Prkar1b		Tspan14		Dapk1		Swi5		Gm15612
	Jkamp		Acss2		Zscan21		Dnpep		Fyn		Tbc1d10b
	Triobp		Myo6		Coq8a		Prkar1b		Mir7237		Per1
	Serpinb1a		Isy1		Ier5l		Pkd1		Ubqln4		Sdhb
	Acp2		Igfn1		Extl3		Id3		Tctn1		Trappc1
	Tcta		Oaf		Tmem47		Lfng		Serpinh1		Snrpd3
	Sec14l1		Lrrfip1		2900009J06Rik		Id1		Chchd2		Ddrgk1
	Specc1		Ankrd54		Adk		Stk25		Aplf		Prkar1b
	Wwc2		Wnt10b		Zbtb5		Cnot1		Fosl2		Fam136a
	Prr14		Nsun2		Tmco4		Abtb1		Gzf1		Gdpd5
	Tfe3		Spred2		Per3		Lhfpl2		Derl1		Coq8b
	Lsp1		Fkbp10		Tpm1		Sertad1		Dnajc4
	Dcaf15		Vamp3		Fzd2		Mir22hg		Wfs1
	Kctd15		Fscn1		Tns1		Dop1b		Ost4
	Colgalt1		Ube2t		Parp3		Vamp3		B3galnt2
	Gm1979		B4galt5		Socs3		Fkbp10		Eps15l1
	Haus7		Id1		Cyb5a		Ndufv3		Tacc3
	Plekhg2				Fcho2		Wnt10b		Scpep1
	Tspan14				Dedd		Oard1		Ctif
	Extl3				Fuca1		Nfe2l2		Ulk1
	Klf13				9330104G04Rik		Mlh1		Pdhb
	Tmem123				Tmem42		Sh3bp4		Dcaf6
	Nup210				Bambi		Lin52		Jun
	Creb3l2				Narf		B4galt5		Crem
	Jun				Tmx4		Hbp1		Myo10
	Mylpf				Lrfn4		Myo6		Tfap4
	Lamtor1				Herc2		Haus2		Lpin3
	Pgd				Prr14		Oaf		Cox18
	Cdkn3				Coq8a		Arid3a		Drc3
	Abl2				Nup210		Smad3		Zfp790
	Btbd2				Mpc2		Plekho2		Rps6ka2
	Nup93				Creb3l2		Tm2d2		Chek2
	Cyb5a				Smim4		Igfn1		Arid5a
	Ahi1				Wwc2				Laptm4a
	Rnf31				Mir100hg				Arl6ip5
	Lox				Primpol				Ifnar1
	Dhcr7				Med19				Mex3b
	Fzd2				Plxnb2				Ubc
	Hmga2				Tent4a				Rcan1
	1700123O20Rik				Gm536				Rnf41
	Sil1				Brd2				Zhx3
	Rnf165				Herpud2				A330074K22Rik
	Emp3				Slc19a2				Aff1
	Fbxo31				Hs2st1				Nectin2
	Papss1				Hoxa10				Tango2
	Zfp865				Fbxo31				Lmf1
	Map3k14				Sema3d				Esyt1
	Rad9a				Slc25a42				Alkbh6
	Bmp3				Myo10				Mafk
	Panx1				Pnpla7				Pnpla7
	Zfp395				Colgalt1				Cdv3
	Sptlc2				Lamtor1				L3hypdh
	Sde2				Bmp3				Pptc7
	Ctf1				Dusp6				Fbxl18
	Mxd3				Dcaf15				A730008H23Rik
	Gm536				Tmbim1				Xpot
	Tcf7l2				Izumo4				Gdpd5
	Slc25a42				Tcta				Bcl2l11
	Hdac4				1700084E18Rik				Cyth2
	Gsto1				Sertad2				Tmem256
	Phf19				Eif2ak4				1110020A21Rik
	Izumo4				Cebpa				Immt
	Tmbim1				Plec				Cbx8
	Eif2ak4				Pgd				Ddr1
	Mir100hg				Sil1				Creb3l2
	Mir7083				Specc1				Hspg2
	Ltbp1				Psme2				Chka
	Alg12				Emp3				Myod1
	Fam192a				Tfe3				Tmed4
	Dpp9				Slc39a13				Polr2g
	Tmem256				Lrrc74b				Tmx2
	Tst				Relb				Rbms2
	Relb				Zfp28				Kmt5c
	Stat3				Rnf165				Apol7d
	Igsf3				Haus7				Tpm1
	Cavin4				2410131K14Rik				Gpr155
	Myod1				Casp2				Zscan21
	Ptma				Ech1				Cbwd1
	Faap100				Rwdd2a				Ddit4
	Plec				Gnai2				Osbpl9
	Fdxr				Larp4b				Phf14
	Rnf165				Ahi1				Dapk3
	Casp2				Neu3				Atp6v0e
	Egr1				Gm1979				Filip1
	Bambi				Kctd15				Ndufs2
	Socs3				Serpinb1a				Mpv17l2
	Btbd19				Sptlc2				Mxd1
	Mir22hg				Hmgcs1				Nf2
	Arrdc2				1700123O20Rik				Gm45923
	Arhgap35				Zfp865				Pafah2
	Ier5l				Arrdc2				Cdip1
	Plxnb2				Actr3				Nfe2l1
	Fam76a				Arhgef19				Ndufb4
	Tyk2				Zfp623				2810414N06Rik
	Map3k3				Atf7				Rnft2
	Per3				Tpst2				Evi5l
	Lmcd1				0610009E02Rik				Clu
	Tent4a				Myod1				Slc52a2
	Brd2				Acp2				Dnlz
	Hnrnpul1				Rspry1				Stat3
	Ankrd50				Jun				Slc39a3
	Max				Sec14l1				BC005624
	Cnpy3				Tmem50b				Gtpbp2
	Zswim6				Serpinh1				Camsap1
	A330074K22Rik				Hoxc13				Narf
	Asf1b				Lsp1				Paqr3
	Fbxl6				Jkamp				Rhpn2
	Gm12348				Ulk1				Itgb1
	4930589L23Rik				Cnpy3				Fem1b
	Dedd				Fam76a				Brat1
	Pnkd				Wdr19				Arhgef19
	Map3k12				Max				Got1
	Fkbp5				Hmbox1				Hint3
	Rab11b				Kdm3a				Cmpk2
	Mir23a				Fosl2				Slc2a1
	Calr				Hdac4				Zfp568
	Pkm				Birc6				Timm13
	Mir7240				Plekhg2				Nmt1
	Ddias				Cavin4				Ift172
	Blvrb				Egr1				Snx1
	Myh9				Creld2				Ywhag
	Slc2a4				Abl2				Mgrn1
	4921513I03Rik				Skp1a
	Wipi1				A330074K22Rik
					Rnf165
					Angptl2
					Ubp1
					Tti1
					Hspg2
					Gm2a
					Tyk2
					Tspan17
					Mxd1
					Gm10941
					Map3k14
					Plec
					Ift140
					Lox
					Igsf3
					Mast3
					Papss1
					Ctf1
					Rprd2
					Vezt
					Ggn
					Sp1
					Pbx1
					Dcaf11
					Nub1
					Mxd3
					Zbtb25
					Stt3a
					Osbp
					Lamc1
					Lmcd1
					Mypop
					Tbl2
					Ankrd50
					Rrbp1
					Mir7240
					Rab11b
					Mir23a
					Calr
					Lins1
					Nop14
					Cap1
					Myh9
					Copg1
					Wipi1
					Blvrb
					Anapc4
					Zfp78
					Rnft1
					Pkm
					Map3k12

### Sheet: High exp Cu treated vs NT
RNASEQ higher expression in KD than in SCR	KD vs. SCR
	Baf180 KD	Baf180 KD	Baf180 KD		Baf250A KD	Baf250A KD	Baf250A KD		Brd9 KD	Brd9 KD	Brd9 KD
	Cu-stimulated genes	Cu-repressed peaks	Cu-independent peaks		Cu-stimulated genes	Cu-repressed peaks	Cu-independent peaks		Cu-stimulated genes	Cu-repressed peaks	Cu-independent peaks
	Cyb5a	Trappc9	Foxred2		Lsp1	Arf2	Col12a1		Btbd19	Htra3	Kctd9
	Panx1	Cflar	Gm10549		Cdkn3	Ccnd3	Il3ra		Nup93	Arf2	Foxred2
	Emp3	Bahcc1	Il3ra		Mpc2	Cflar	Runx1		Papss1	Kpnb1	Gstm1
	Ptma	Mast3	Mt1		Cavin4	Klf7	Slc30a1		Tmem123	Bahcc1	Gm10549
	Fzd2	Klf7	Mt2		Myod1	2900052L18Rik	Trappc3		Egr1		Mt2
	Gm536	Htra3	Hoxc8		Mir100hg	Htra3	Gm10549		Socs3		Ticrr
	Cdkn3	Arf2	Col12a1		Actr3	Sertad3	Shisa4		Tns1		Col12a1
	Tfe3		Unc5b		Tpm1	Arnt	Bcl9		Bmp3		Mt1
	Per3		Ppp1r14b		Tcta	Mnt	Hoxc8		Dhfr		Plekho2
	Cald1		Lmna		Mypop	Shoc2	Gstm1		Dcaf15		Vim
	Specc1		Lgals2		Extl3	Mast3	Hotairm1		Paip2b		Kif18b
	Bmp3		B4galt1		Ulk1	Trappc9	Foxred2		Mpst		Ska2
	Lox		Shisa4		Tns1		Mt1		Lox		Pcx
	Asf1b		Mxd4		Tmem256		Mxd4		Gm2a		Ube2t
	Tspan14		Gstm1		Tfe3		Mt2		Ptbp1		Nsun2
	Tent4a		Cdca2		Ctf1		Lgals2		Phf19		Dusp7
	Tmed1		Podnl1		Fcho2		B4galt1		Rap2a		Id3
	Pgd		Oaf		Per3		Podnl1		Pnkd		Oaf
	Eif2ak4		Id3		Slc39a13		Uvrag		Gm12348		Vamp3
	Tcta		Pcx		Hmgcs1		Unc5b		Hjurp		Id1
	Plec		Heatr5a		2900009J06Rik		Cdca2		Mir100hg
	Faap100		Stk25		Stat3		Plekho2		Mxd3
	Rap2a		B4galt5		Myo10		Oaf		Cebpa
	Btbd2		Tmem9		Lfng		Dnm3os		Hmga2
	Zfp623		Sertad1		Fam192a		Ube2t		Panx1
	Cnpy3		Dnm3os		Gm2a		Mlh1		Izumo4
	Gm12348		Acss2		Birc6		Sertad1		Kazald1
	Nup210		Lmna		Btbd19		Lin52		Cdkn3
	Ap3m1		Fkbp10		Smim4		Pkd1		Specc1
	Hjurp		Dusp7		0610009E02Rik		Wnt10b		Hmbox1
	Dhcr7		Plekho2		Emp3		Myo6		Mdc1
	Zfp395		Dop1b		Plec		Dop1b		Pgd
	Tst		Fscn1		Wdr19		Id3		Rad9a
	Mast3		Wnt10b		Zfp395		Fkbp10		Adk
	Slc25a42		Id1		Arhgef19		Haus2		Tmbim1
	Tmbim1				A330074K22Rik		Pcx		Kctd15
	Rnf165				Prr14		Dnpep		Gsto1
	Kazald1				Ahctf1		Stk25		Zfp395
	Dusp6				Neu3		Nfe2l2		Serpinb1a
	Plec				Lamc1		Sh3bp4		Cyb5a
	A330074K22Rik				Tcf7l2		Mir22hg		Tcf7l2
	Zswim6				Panx1		Smad3		Pbx1
	Tmem123				Manea		Dusp7		Ltbp1
	Hdac4				Eif2ak4		Id1		Ptma
	Hmgcs1				Cebpa		Hbp1		Asf1b
	Cavin4				Plekhg2		Tm2d2		Dusp6
	Ctf1				Pgd		Lfng		Blvrb
	Tcf7l2				Tbl2				Tubb5
	Papss1				Mir7083				Wipi1
	Sec14l1				Hs2st1				Calr
	Mypop				Lmcd1
	Mylpf				Fam76a
	Mpc2				Izumo4
	Stat3				Tmbim1
	Creb3l2				Rnf165
	Hmga2				Sema3d
	Pbx1				Specc1
	Haus7				Socs3
	Plxnb2				Acp2
	Triobp				Fzd2
	Rad9a				Tmem47
	Gsto1				Adk
	Plekhg2				Hoxc13
	Mir7083				Phf19
	Ankrd50				Parp3
	Mir100hg				Fosl2
	Izumo4				Kctd15
	4930589L23Rik				Sec14l1
	Serpinb1a				Gm12348
	Cebpa				Gm1979
	Gm2a				Sptlc2
	Tns1				Tmem123
	Klf13				Lnpep
	Pfkfb4				Med19
	Fbxl6				Wwc2
	Rnf165				Pnkd
	Ahi1				Klf13
	Ier5l				Atf7
	Lmcd1				Nup210
	Acp2				2410131K14Rik
	Map3k14				Cald1
	Kctd15				Psme2
	Hmbox1				Igsf3
	Fbxo31				Ier5l
	Parp3				Serpinb1a
	Sema3d				Bicd2
	Relb				Vezt
	Phf19				Kdm3a
	Jun				Gsto1
	Extl3				Kazald1
	Slc39a13				Ahi1
	1810062G17Rik				Zbtb25
	Pnkd				Angptl2
	Egr1				Cyb5a
	Mxd3				Slc25a42
	Fdxr				Gm536
	Emp3				Papss1
	Dcaf15				Mxd1
	Socs3				Pbx1
	Tpst2				Dcaf15
	Myh9				Sf3b1
	Wipi1				Mast3
	Calr				Creb3l2
	Fkbp5				Zswim6
	Pkm				Rap2a
	Mir7240				Egr1
	Blvrb				Mxd3
	Ddias				Herpud2
					Relb
					Plec
					Slc19a2
					Map3k14
					Rnf165
					Max
					Bmp3
					Plxnb2
					Hdac4
					Tspan17
					Ankrd50
					Lox
					Myh9
					Rnft1
					Mir7240
					Blvrb
					Wipi1
					Calr

### Sheet: High exp Zn treated vs NT
RNASEQ higher expression in KD than in SCR	KD vs. SCR
	Baf180 KD	Baf180 KD	Baf180 KD		Baf250A KD	Baf250A KD	Baf250A KD		Brd9 KD	Brd9 KD	Brd9 KD
	Cu-stimulated genes	Cu-repressed peaks	Cu-independent peaks		Cu-stimulated genes	Cu-repressed peaks	Cu-independent peaks		Cu-stimulated genes	Cu-repressed peaks	Cu-independent peaks
	Eri2	Nlk	Fam214b		Serpinh1	Klf7	Iffo2		Mir7083	Snd1	Calr
	Wfs1	Mir3100	Tmem259		Abl2	Sertad3	Trappc3		Socs3	Arf2	Pkm
	Erich1	Lrig2	Ptprs		Lsp1	Snd1	B4galt1		Slc19a2	Gnai2	Myh9
	Crem	Cd82	Tceal8		Psme2	Cflar	Mt1		Gm12348	Bahcc1	Wipi1
	Phtf2	Ssc5d	Aebp2		Fis1	Ccnd3	Shisa4		Serpinb1a	Mnt	Lgals2
	Actl6a	Sdccag8	Zfp719		Lox	Htra3	Uvrag		Pcbp3		Col12a1
	Hnrnpa2b1	Shoc2	A330069E16Rik		Rspry1	Mnt	Bcl9		Pgd		Foxred2
	Got1		Vcpip1		Lmcd1	Arnt	Tomm40l		Bmp3		Bcl9
	Mex3b		Zfp715		Tpm1	Trappc9	Csrp1		Acp2		Lmna
	Slc25a46		Col19a1		Colgalt1	Gnai2	Ing1		Tns1		Gstm1
	Bcl2l11		Capzb		Ptma	Bahcc1	Vcl		Fbxo31		Mt2
	Slc25a39		Prob1		Ptpa	Arf2	Gm10549		Gm2a		Gm10549
	Fcho2		Snhg1		Gm2a		Il3ra		Triobp		Mt1
	Jun		Mir21a		Mpst		Cdca2		Btbd19		Vamp3
	4930583K01Rik		Cnbp		Adipor1		Runx1		Mir100hg		Wnt10b
	Esyt1		Gt(ROSA)26Sor		Ift140		Sumo3		Casp9		Dusp7
	Primpol		Add3		Dcaf15		Podnl1		Mpst		Id1
	Fkbp15		Tppp3		Gmpr2		Slc30a1		Gsto1		B4galt5
	Tomm70a		Abhd11		Ankrd50		Lmna		Papss1		Id3
	9330102E08Rik		Gdpd5		Mpc2		Abhd1		Hmga2		Sertad1
	Ankrd27		Cks2		Ndufs2		Rpusd1		Specc1		Oaf
	Gtpbp2		Dmpk		Lamtor1		Ppp1r14b		Phf19		Pcx
	Nupl1		Opn3		Brd2		Mxd4		Ltbp1		Ube2t
	Pafah2		Nmt2		Nup210		Selenow		Kctd15		Vim
	Ptp4a2		Garnl3		Tmbim1		Foxred2		Plec		Plekho2
	Mphosph6		Fem1c		Fam3a		Lgals2		Tcta		Fkbp10
	Ube2b		Xpo1		Trim41		Col12a1		Paip2b		Cnot1
	Fignl1		Usp22		Wwc2		Gstm1		Kazald1		Khsrp
	Tcf25		Morf4l2		Ltbp1		Vamp3		Igsf3		Lmna
	2810414N06Rik		4933406C10Rik		Narf		Ddrgk1		Gnai2
	Uba3		4932412D23Rik		Tmem123		Lhfpl2		Rap2a
	Rnf138		Prr11		Slc19a2		Ing1		Egr1
	Slc39a3		Ahsa2		Zfp623		Id3		Zfp395
	Gpr155		Sdhb		Egr1		Igfn1		Pbx1
	Clu				Zfp28		Smad3		Hdac4
	Txnrd1		Cox17		Cdkn3		Acy1		Tmbim1
	Pank3		Cpd		Drap1		Ppib		Tcf7l2
	Fyn				Klf13		Wnt10b		Fdxr
	Fosl2		Top1		Akt1s1		Pcx		Dusp6
	Ppp3r1		Fnbp4		Med19		Sdf2l1		Cdkn3
	Fgd6		Sacs		Fdxr		Id1		Abl2
	Nectin2		Zfand5		Tent4a		Sertad1		Hspb11
	Gzf1		Tle4		Sf3b2		Fkbp10		Pnkd
	1110020A21Rik		Mlh1		Map3k14		Mir6236		Ptpa
	Golga2		Myadm		Evi5l		Oard1		Panx1
	N4bp2l2				Ctf1		Lrrfip1		Extl3
	Tmx2				Papss1		Dop1b		Fbxl6
	A730008H23Rik				Ubqln4		Sh3bp4		Cebpa
	Katnal1				Mafk		Oaf		Zswim6
	Tfg				Zswim6		Ndufv3		Asf1b
	Qdpr				Mxd3		Dusp7		Plec
	Laptm4a				Myo10		Isy1		Lox
	Apol7d				Fbxl6		Pkd1		Nadk
	Vash2				Nelfcd		Ube2t		Ap3m1
	Tfap4				Slc39a13		Acaa1a		Tfe3
	Rsbn1				Plec		Lmna		Dcaf15
	Zhx3				1810062G17Rik		Dnpep
	Manea				Pgd		Stk25
	Ints13				Sil1		Plekho2
	Hsp90aa1				Map3k3		Lfng
	Pcf11				Socs3
	Zmat3				Kctd15
	Kmt5c				Pbx1
	Cbwd1				Sec14l1
	Rhpn2				Angptl2
	9530052C20Rik				1700084E18Rik
	Glipr2				Zfp395
	Slc2a1				Ppp1r9b
	B3galnt2				Hoxc13
	Rab5a				Myod1
	Rps6ka2				Tpm2
	Cenpj				Tspan17
	Atp6v0e				Tfe3
	Rbms2				Tcta
	Fem1b				Cald1
	Rsrc2				Plec
	Lnpep				Panx1
	Hscb				Cdc37
	Itgb1				Parp3
	2810006K23Rik				Igsf3
	Lpin3				Lamc1
	Gdpd5				Mea1
	Dclre1c				Ier5l
	Slc25a46				Gm536
	Mtrf1l				Fzd2
	Ddit4				Bambi
	Rapgef6				Serpinb1a
	M6pr				Nub1
	Odr4				Tpst2
	Camsap1				Cyb5a
	Ticam1				Aip
	Chka				Eif2ak4
	Gm45923				Alg12
	2810403D21Rik				Hjurp
	Tango2				1700123O20Rik
	Ttc41				Hdac4
	Casp8ap2				Haus7
	Togaram1				Zfp622
	Mir484				Dusp6
	Tacc3				Fbxo31
	Tmem87b				Sptlc2
	Spag9				Stat3
	Rab3a				Tmem42
	Angptl2				Extl3
	Aff1				Coq8a
	Dph2				Osbp
	Adk				Plxnb2
	Nampt				Phf19
	Fam210a				Creb3l2
	Bclaf1				Izumo4
	Nvl				Pnkd
	Jmjd1c				Swi5
	Mir7237				Selenof
	Phf14				Zfp213
	Bivm				Rnf165
	Stk3				Vps52
	Birc6				Arhgef19
	Cdc42se2				Actr3
	L3hypdh				Tmem256
	Tut4				Cavin4
	2900009J06Rik				Lrfn4
	Pja2				Coq8a
	Rcan1				Fuca1
	Cdv3				Bicd2
	Zbtb25				Calcoco1
	Fam111a				Rab4b
	Zfp639				Lfng
	Tomm20				Gnai2
	Rock1				0610009E02Rik
	Tbc1d23				Cnpy3
	Xpot				Tcf7l2
	Derl1				Smim4
	Cdip1				Kazald1
	Prpf4b				Tns1
	Atp7b				Ddr1
	Ralgapa2				Max
	Ntmt1				Cebpa
	Casc1				Brf1
	Ciao2a				Ahi1
	Nufip2				Plekhg2
	Mrpl18				Tmed1
	Ddias				Tmc6
	Poln				Mir7083
	Tial1				Fosl2
	Rnft1				Siva1
	Hnrnpul2				Rnf165
	Zfp568				Acp2
	Hat1				Hspg2
	Rab1a				Hspb11
	Lims1				Rap2a
	Khdc4				Specc1
	Fam76b				Gm10941
					Tbl2
					Gtf2i
					Sde2
					Relb
					A330074K22Rik
					Ift172
					Rab8a
					Calr
					Rrbp1
					Blvrb
					Rab11b
					Tarbp2
					Myh9
					Copg1
					Pkm
					Cap1

### Sheet: Low exp untreated vs NT
RNASEQ lower expression in KD than in SCR	KD vs. SCR
	Baf180 KD	Baf180 KD	Baf180 KD		Baf250A KD	Baf250A KD	Baf250A KD		Brd9 KD	Brd9 KD	Brd9 KD
	Cu-stimulated genes	Cu-repressed peaks	Cu-independent peaks		Cu-stimulated genes	Cu-repressed peaks	Cu-independent peaks		Cu-stimulated genes	Cu-repressed peaks	Cu-independent peaks
	Cdv3	Lrig2	Fam214b		Xpot	Alkbh7	Esrra		Cyb5a	Smg9	Foxred2
	Opa3	Nlk	Zfp146		Rxylt1	Snd1	Snrnp70		Per3	Klf7	Mt1
	N4bp2l2	Tsc22d1	Mir7039		Rnf114	Tsc22d4	Dmwd		Gm2a	Htra3	Lgals2
	Tacc3	Dcaf12	Prob1		Med29	Stip1	Stub1		Tmbim1	2900052L18Rik	Mt2
	Zhx3	Gtpbp3	Nup98		Kmt5c	Ssc5d	Nup98		Msh5	Mnt	Ticrr
	Wfs1	Cd151	Ptprs		Ccm2	Mamstr	Ubxn6		Kctd15	Arf2	Kctd9
	Eno1	Ubn1	Ppp1r14b		Nap1l4	Akr1b3	Afg3l2		Ggn	Gnai2	Col12a1
	Pja2	Serf2	Add3		A330074K22Rik	Ubn1	Eif4a1		Mpst	Gm20125	Fam72a
	Chchd2	Abhd17a	Slc39a10		Urb1	Mir3100	Snhg1		Sf3b1	Mast3	Bcl9
	Senp2	Ssc5d	Stk11		Trappc11	Dcaf12	Add3		Tmem256	Cflar	Unc5b
	Ticam1	Cd82	A330069E16Rik		Cdv3	Kpnb1	Tppp3		Nucks1	Kpnb1	Il3ra
	Mir7237	Shoc2	Iffo2		Rplp2	Rpl3	Cbx5		A330074K22Rik	Sh2d3c	Gstm1
	Tpm2	Mir3100	Dmwd		Sfxn5	Gtpbp3	Ptprs		Izumo4		Hoxc8
	Letm2		Csrp1		Rhpn2	Abhd17a	Mir7039		Asf1b		Ell
	Pptc7		Tceal8		Sgpl1	Cd151	Eif5a		Actr3		Hnrnpc
	Laptm4a		Snhg1		Wfs1	Nlk	Srgap2		Nadk		Mir21a
	Phf14		Napa		Gtpbp2	Fiz1	Mus81		Rnf165		Slc30a1
	Derl1		Abhd11		Zyx	Dlst	Csnk1g2		Pbx1		Gm10549
	Immt		Mus81		Immt	Cd82	A330069E16Rik		Pcbp3		Pgap2
	Gtf2h4		Tmem259		Tedc1		Ticrr		Panx1		Runx1
	Zmat3		Esrra		Chchd2		Zfp146		Hs2st1		Id3
	Cbwd1		Polr3k		Gm45923		Fam53a		Ltbp1		Fkbp10
	Dnajc4		Nutf2		Dnlz		G3bp1		Tfe3		Heatr5a
	Mlf2		Tppp3		Plekhj1		Hnrnpc		Sp1		Ska2
	Xpot		Capzb		Epb41l1		Vcp		Cdkn3		Lrrfip1
	Pafah2		Cnbp		P2rx6		Cnbp		Fbxo31		Pcx
	4930579G24Rik		Brpf1		Arl6ip5		Nutf2		4930589L23Rik		Rnf125
	Ppp3r1		Afg3l2		Ntmt1		Ppp1r14b		Mir100hg		Kif18b
	Eri2		Aebp2		Rps5		Prob1		Hist2h2bb		Vkorc1l1
	Ptp4a2		Unk		Ticam1		Stk11		Plekhg2		Dusp7
	Nectin2		Tle4		Katnal1		Brpf1		Nup93		Vim
	Nfe2l1		Myadm		Mettl17		Tmem259		Zfp687		Nmt2
	Tbc1d14		Cox17		Emp3		Lonrf1		Extl3		Fnbp4
	Tmx2		Gdpd5		Camsap1		Abhd11		Ptbp1		Vamp3
	Crem		Per1		Phf14		Rmrp		Kazald1		Id1
	Gzf1		Morf4l2		Ralbp1		Aebp2		Rap2a		2700012I20Rik
	Rnf114		Garnl3		4930579G24Rik		Opn3		Usp28		Plekho2
	Ankrd27		Snrpd3		Tomm70a		Cox17		Hmgcs1		Sertad1
	Phtf2		Ubxn6		Ddx56		Rpl41		Gsto1		Spred2
	Nt5dc3		Prr11		Rps6ka2		Tbc1d10b		Wdr48		B4galt5
	Camsap1		Fem1c		Mylpf		Fam136a		Zfp395		Nsun2
	Slc25a28		Usp22		Hist2h2bb				Zbtb25		Ube2t
	Zfpm1		Mlh1		Hsp90b1		Hspa8		Atxn2l		Wnt10b
	Ndufb4		Ahsa2		Senp2		Nmt2		Pnkd		Gucd1
	Slc2a1		Fam161a		Lamtor2		Kif18b		Fam192a		Oaf
	Zfp639		Rnf5		Crem		Tle4		Emp3		Cnot1
	Gmeb2		Dmpk		Tsnaxip1		Unk		Zfpm1		Oard1
	Bicd2		Tbc1d10b		Rpl37		Xpo1		Hdac4
	Arhgef19		Fam136a		Tfap4		Vim		Mir7083
	Katnb1		Sacs		Mlf2		Sacs		Senp2
	Brd3os		Ddrgk1		Got1		Epm2aip1		Gm12348
	Zyx		Zfand5		Zfp639		Garem1		Jun
	Itgb1				M6pr		Dmpk		Gnai2
	Angptl2		Top1		Dctpp1		Sdhb		Tti1
	Rhpn2		Rtn4		Rpa2		Cntrob		Acp2
	Fkbp15		4932412D23Rik		Pcbp3		Myadm		Abl2
	Fzr1		Usp36		C130083M11Rik		Ppcdc		Ahctf1
	Ddit4		Cpd		AA543186		Nfya		Cebpa
	Togaram1		Coq8b		Pcnx4		Cks2		Triobp
	Aff1		Cnot1		Zfp687		Khsrp		Atxn7l2
	Paqr3		Opn3		Slc25a39		Htra2		Paip2b
	1110020A21Rik		Sdhb		Pfkfb4		Prr11		Pfkfb4
	Pcnx4				Ccdc9		Gucd1		Gm536
	Vash2				BC037704		Lmbr1l		Plec
	Ube2s				Eef1g		Usp36		Mast3
	Trp53				Irak4		Prkar1b		Tcf7l2
	9130023H24Rik				Katnb1				Adk
	Rps6ka2				Mcu		Hnrnpl		Bmp3
	Tmem87b				Aplf		Mfsd13b		Arhgap35
	Ncln				Pitpnm1		Ndufv3		Specc1
	Tomm70a				9330102E08Rik		Garnl3		Dusp6
	Esyt1				Brd3os		Morf4l2		Nupl1
	Chka				Trp53		Rnf5		Rnf165
	Plekhj1				Qpctl		Ubxn6		Slc19a2
	Slc39a3				Mphosph9				Igsf3
	2810414N06Rik				Tomm20				Egr1
	Atp7b				Vash2				Pgd
	Narf				Tacc3				Serpinb1a
	1700030J22Rik				Phtf2				Rad9a
	Ubtd1				Txnrd1				Dhcr7
	Mrpl41				Pold1				Dhfr
	Eldr				Nr1d1				Abhd2
	Cfap36				Zcwpw1				Zfyve21
	Chmp4b				Tuba1b				Klf13
	Clic1				Lgals1				Tns1
	Tsnaxip1				Filip1				Tfg
	Fam107b				Atxn2l				Smarcc1
	Swi5				Rbx1				Tcta
	Nf2				Arid5a				Ahi1
	Bivm				Pptc7				Emp3
	Arl6ip5				Nedd8				Socs3
	Mrpl45				Dapk3				Papss1
	Cyth2				Acin1				Anp32e
	Gm45923				Adcy7				Gm11520
	Ifnar1				Rhebl1				Dcaf15
	Pdhb				Tomm40				Ctf1
	Dclre1c				Fzr1				Lox
	Tcf25				Cbx3				Tmem123
	A730008H23Rik				Mpv17l2				Hmbox1
	Katnal1				Ppat				Tmem50b
	Cabin1				Mex3b				Mdc1
	Ctif				Anp32e				Hmga2
	Dph2				Hnrnpul1				Phf19
	Fosl2				Paqr3				Btbd19
	Spag9				Wdr89				Ptma
	Fam210b				Abhd2				Eif2ak4
	Fem1b				Apol7d				Fbxl6
	Tpd52l2				Slc2a1				Prr14
	Mea1				Polr2g				Zswim6
	Ppm1g				Fbxl18				Arrb2
	Mtrf1l				Ptp4a2				Stac2
	Arid5a				Fbxl6				Plec
	Actl6a				Snrpc				Hjurp
	Fam3a				Gatad2a				Casp2
	Rnf41				Rps19				Hsd17b12
	Fam210a				Ralgapa2				Mir7240
	Ccdc9				Faap20				Mir23a
	Bcl2l11				Tbc1d14				Fkbp5
	Mphosph6				Asap3				Rab11b
	Apol7d				Gamt				Blvrb
	Jun				Nvl				Calr
	BC005624				Arrb2				Slc2a4
	Cdc42se2				Cbwd1				Heatr1
	B3galnt2				1110020A21Rik				Cap1
	Jmjd1c				Actl6a				Myh9
	Stau1				Hsp90aa1				Map3k12
	Hsp90aa1				Opa3				Wipi1
	Wdr89				Cox18
	Hscb				Myo9b
	Gatad2a				Ube2s
	Hint3				Mcrip2
	Gpr155				Nabp2
	Calcoco1				Pvt1
	Qdpr				Dph2
	Dapk3				Ptbp1
	Rwdd4a				Ksr1
	Slc25a39				Fignl1
	Ntmt1				Glipr2
	Glipr2				Parp3
	Myo9b				Maz
	Rcan1				Nfe2l1
	Stac2				Gapdh
	Tomm20				Akt2
	Uba3				Chka
	Ube2i				Ddit4
	Lpin3				Clu
	Gdpd5				Rab3a
	Gapdh				Mea1
	Cdip1				Tango2
	Mex3b				Qdpr
	Clu				Nelfcd
	Tfap4				Hnrnpd
	Rab3a				Ccnt2
	Gm15545				Mdc1
	A330074K22Rik				Hint3
	Polr2g				Fn3krp
	Erich1				Nectin2
	Rsrc2				Cdc42se2
	M6pr				Mtmr4
	Rbms2				Fgd6
	Tango2				Pwwp3a
	Txnrd1				1700030J22Rik
	9330102E08Rik				Rbms2
	Ralgapa2				Cabin1
	Kmt5c				Cdip1
	Tmx4				Dnajc4
	Rpl37				Apol9b
	Cmpk2				Atp6v0e
	Atp6v0e				Jmjd1c
	Hspg2				Mtrf1l
	2810006K23Rik				Jun
	Myo10				Bcl2l11
	Gtpbp2				Tmx2
	Dyrk1a				Hscb
	Got1				Esyt1
	L3hypdh				Lpin3
	Ing2				Mrpl45
	P2rx6				Ncln
	Sgpl1				Gzf1
	Fyn				Dclre1c
	Hat1				Nf2
	Hnrnpul2				Pdhb
	Timm13				Eno1
	Grk4				Fkbp2
	Khdc4				Fem1b
	Ddias				Csnk2b
	Anapc4				Ggn
	Fam160a2				Cmpk2
	Nmt1				Rsrc2
	Casc1				Upf1
	Ciao2a				Pop7
	Hsd17b12				Zfyve21
	Lins1				Drap1
	Rab1a				Letm2
	Mrpl18				Aff1
	Ywhag				Fam210a
	Zfp568				Tcf25
	Lims1				Eldr
	Ift172				Golga2
					Paip2b
					Pias4
					Derl1
					Eif4ebp2
					Fyn
					Gm19510
					Nt5dc3
					Pafah2
					Inpp5f
					Wbp2
					Cyth2
					Ctif
					Ubtd1
					Med25
					Rcan1
					Ppm1g
					Tfpt
					Ints3
					Mcm7
					Ube2i
					Gm15545
					Gtf2h4
					Stac2
					Mir7237
					Erich1
					Tpmt
					Ndufb4
					Zfpm1
					Rgs9bp
					Clic1
					Heatr1
					Timm13
					Fanci
					Hsd17b12
					Hat1
					4921513I03Rik
					Grk4
					Cactin
					Ciao2a
					Tial1
					Mrpl18
					Fpgs
					Fam160a2
					Gins2
					Ywhag
					Khdc4
					Txn1
					Tubb5

### Sheet: Low exp Cu treated vs NT
RNASEQ lower expression in KD than in SCR	KD vs. SCR
	Baf180 KD	Baf180 KD	Baf180 KD		Baf250A KD	Baf250A KD	Baf250A KD		Brd9 KD	Brd9 KD	Brd9 KD
	Cu-stimulated genes	Cu-repressed peaks	Cu-independent peaks		Cu-stimulated genes	Cu-repressed peaks	Cu-independent peaks		Cu-stimulated genes	Cu-repressed peaks	Cu-independent peaks
	M6pr	Shoc2	Ptprs		Rnf41	Akr1b3	Ubxn6		Tacc3	Ssc5d	Zfp568
	Pank3	Cd82	Afg3l2		Gm45923	Stip1	Ppp1r14b		Vash2	Mir3100	Ift172
	Rhpn2	Dcaf12	Fam214b		Cdip1	Dlst	Prob1		Qdpr	Serf2	Lims1
	Fyn	Ssc5d	Cbx5		Sgpl1	Kpnb1	Ptprs		Gpr155	Cd82	Snx1
	Cfap36	Nlk	Tppp3		Dnlz	Cd82	Snhg1		Mylpf		Mir7039
	Dclre1c	Lrig2	Add3		Apol7d	Nlk	Hnrnpc		Got1		Ptprs
	Pja2	Mir3100	Tmem259		Tuba1b	Snd1	Esrra		Tfap4		Abhd11
	Zmat3	Serf2	Tceal8		Rplp2	Dcaf12	Aebp2		Nfe2l1		Esrra
	Trappc11		Stk11		Drap1	Abhd17a	Add3		Ddit4		Fam214b
	Fam210a		Aebp2		1110020A21Rik	Gtpbp3	G3bp1		Polr2g		Tmem259
	Cdv3		Brpf1		4930579G24Rik	Mir3100	Eif4a1		Chka		Aebp2
	Esyt1		Gm5113		Eif4ebp2	Rpl3	Cnbp		Rcan1		Chid1
	Ctif		Abhd11		Pitpnm1		Vcp		Rab3a		Dmpk
	Gzf1		Mlh1		Dph2		Stk11		Arl6ip5		Tbc1d10b
	Phtf2		Xpo1		Nfe2l1		Mir7039		Fyn		4932412D23Rik
	Rbms2		Cox17		Tomm40		Tppp3		Mex3b		Cox17
	Apol7d		4932412D23Rik		Pafah2		Snrnp70		Pafah2		Per1
	Paqr3		Fem1c		Adcy7		Ticrr		M6pr		Ddrgk1
	Ppp3r1		Morf4l2		Xpot		Tmem259		Swi5
	4930579G24Rik		Prr11		Mcm7		Brpf1		2810414N06Rik
	Klhl28		Fam136a		Mea1		Afg3l2		Tmed4
	Erich1		Top1		Tmx2		Abhd11		Slc39a3
	Crem		Dmpk		Cyth2		Cbx5		4930579G24Rik
	P2rx6		Zfand5		Gtpbp2		Stub1		Lrrc74b
	Wfs1		Cpd		Akt2		Dmwd		Nectin2
	Tmx4		Ahsa2		Vash2		Csnk1g2		Chchd2
	Rab3a		Rpl41		Epb41l1		Nutf2		Narf
	Polr2g		Tbc1d10b		Hscb		Eif5a		Tango2
	Nectin2		Sdhb		Tbc1d14		Garem1		Slc52a2
	Hscb		Ddrgk1		Ccm2		Tle4		Gtpbp2
	Tfap4		Garnl3		Slc25a39		Ndufv3		1110020A21Rik
	Cbx3		Opn3		Csnk2b		Fam136a		Mir7237
	Fosl2		Fam161a		Cdv3		Ska2		Mafk
	N4bp2l2		Rtn4		Wfs1		Htra2		Cdip1
	Gtpbp2				Gm15545		Mfsd13b		Zhx3
	Stk3				Derl1		Morf4l2		Apol7d
	Nfe2l1				Mir7237		Hspa8		Bicd2
	Rcan1				Cmpk2		Ddrgk1		Rhpn2
	Chka				Tfpt		Cox17		Derl1
	Rab18				Paqr3		Gucd1		Hspg2
	Tmem87b				Mex3b		Rpl41		Jun
	9330102E08Rik				Esyt1		Opn3		Slc2a1
	Ddit4				Rpl37		Garnl3		Lpin3
	Usp20				Myo9b		Dmpk		Wfs1
	Phf14				Ddit4		Usp36		Itgb1
	Tbc1d23				Erich1		Khsrp		Calcoco1
	Ptpn12				Ppat		Elobl		Esyt1
	Lpin3				Cabin1		Tbc1d10b		Ubqln4
	Ticam1				Ccdc9		Sdhb		Fosl2
	A330074K22Rik				Maf1				A330074K22Rik
	Rab5a				Slc2a1				Clu
	Slc25a46				Emp3
	Cdc42se2				Ddx56
	Ptp4a2				Pwwp3a
	Ankrd27				BC037704
	Tmx2				Trp53
	Tpm2				Chchd2
	Cdip1				Ptp4a2
	Slc2a1				Ubtd1
	Got1				Fignl1
	Itgb1				Aip
	Zhx3				Mcu
	Gpr155				Ctif
	Tomm70a				Mtmr4
	Ube2b				Rsrc2
	Jmjd1c				Txnrd1
	1110020A21Rik				Gatad2a
	Derl1				Nelfcd
	Qdpr				Jmjd1c
	Slc25a39				Apol9b
	4930583K01Rik				Rps5
	Ttc41				Rhebl1
	Zyx				Rpa2
	Gm45923				Clic1
	Pafah2				Rgs9bp
	C130036L24Rik				Fyn
	2810414N06Rik				Hnrnpd
	Cbwd1				Tpm3
	L3hypdh				Vps52
	Mex3b				Tedc1
	Xpot				Upf1
	Slc25a46				Gapdh
	Med29				Got1
	Spag9				P2rx6
	Ppm1g				Fis1
	Golga2				Pold1
	Plekhj1				Fem1b
	Vash2				Ube2s
	Atp7b				Mafk
	Calcoco1				Jun
	Camsap1				Ntmt1
	Rps6ka2				Dapk3
	Tango2				Plekhj1
	Anp32e				Sf3b2
	Osbpl9				Med29
	Mphosph6				Nap1l4
	Gm15545				Arid5a
	Grk4				Ncln
	Ift172				Parp3
	Casc1				Anp32e
	Ywhag				Mlf2
	Snx1				Polr2g
	Zfp568				Cdc42se2
	Rab1a				Stac2
	Hnrnpul2				Tomm70a
	Tcp1				Mrpl45
	Hat1				AA543186
	Lims1				Rex1bd
	Khdc4				Rxylt1
					Tacc3
					Lpin3
					Fzr1
					Mylpf
					Rps6ka2
					Mphosph6
					Rps19
					Filip1
					Gamt
					Sart1
					Ints3
					Rhpn2
					Ppm1g
					Rab3a
					Slc52a2
					Tfap4
					Pias4
					Nt5dc3
					Katnb1
					Kmt5c
					Ube2i
					Urb1
					Ubqln4
					Rbms2
					Tomm20
					Tango2
					Qpctl
					Tcf25
					Eef1g
					Gtf2h4
					Qdpr
					Dctpp1
					Acin1
					Rcan1
					Actl6a
					Nectin2
					M6pr
					Chka
					Ywhag
					Grk4
					Hat1
					Gins2
					Snx1
					Tubb5
					Ift172
					4921513I03Rik
					Txn1
					Cactin
					Mrpl18
					Fanci
					Timm13
					Hsd17b12

### Sheet: Low exp Zn treated vs NT
RNASEQ lower expression in KD than in SCR	KD vs. SCR
	Baf180 KD	Baf180 KD	Baf180 KD		Baf250A KD	Baf250A KD	Baf250A KD		Brd9 KD	Brd9 KD	Brd9 KD
	Cu-stimulated genes	Cu-repressed peaks	Cu-independent peaks		Cu-stimulated genes	Cu-repressed peaks	Cu-independent peaks		Cu-stimulated genes	Cu-repressed peaks	Cu-independent peaks
	Slc25a42	Snd1	Kpna1		Pou2f1	Shoc2	Col19a1		Arl6ip5	Cd82	Aebp2
	Cavin4	Tsc22d4	Abhd1		Tomm20	Akr1b3	Tmem259		Ube2b	Ssc5d	Tmem259
	Pgd	Arf2	Bcl9		Wfs1	Sdccag8	Nutf2		Rnmt	Shoc2	Ptprs
	Hnrnpul1	Klf7	Rpusd1		Epb41l1	Abhd17a	Ptprs		Mir7237	Mir3100	Tceal8
	Fis1	Bahcc1	Podnl1		Vash2	Nlk	Abhd11		Rapgef6		Abhd11
	Eif2ak4	Trappc9	Foxred2		Tfg	Dcaf12	Aebp2		Pank3		Sh3bp4
	Psme2	Gnai2	Mt1		Ubtd1	Cd82	Zfp715		Tfap4		Cpd
	Faap100	Mast3	Gm10549		Rock1		Cbx5		Bicd2		Morf4l2
	Serpinb1a	Mnt	Sumo3		Tmx2		Gt(ROSA)26Sor		L3hypdh		Dmpk
	Dusp6	Cflar	Il3ra		Cabin1		Snhg1		Mex3b		Tnrc6b
	Map3k3	Sertad3	Gstm1		Chka		Ticrr		Aff1		Sacs
	Dcaf11	Ankrd2	Unc5b		9530052C20Rik		Add3		Rab3a		4932412D23Rik
	Cebpa	Htra3	Lmna		Gzf1		Prob1		M6pr		Prr11
	Hjurp		Ppp1r14b		Fignl1		Tceal8		Lpin3		Fem1c
	Nup210		Col12a1		Slc25a46		Tppp3		Got1		Cox17
	Mea1		Uvrag		Cdv3		Cox17		Apol7d
	Drap1		Mxd4		Crem		Htra2		Zmat3
	Slc39a13		Hoxc8		Brwd3		Cntrob		Slc25a46
	Ier5l		Eif5a		Spag9		Top1		2810414N06Rik
	Tfe3		Shisa4		Arid5a		Nmt2		N4bp2l2
	Tspan17		Mt2		Phtf2		Cks2		Tnrc6b
	Plec		Ing1		Gtpbp2		Sacs		Manea
	Dhcr7		Gm5458		Mfap3l		Gucd1		Apol9b
	Rad9a		Tomm40l		Fam210a		Garnl3		Mylpf
	Eef1g		Lgals2		Clu		Kif18b		Rcan1
	Gm10941		Selenow		Bcl2l11		Sdhb		Uba3
	Zfp622		Mir6236		Nectin2		Opn3		Zfp790
	Haus7		Lrrfip1		Mir7237		4932412D23Rik		Gpr155
	Pold1		Id1		Gamt		Hspa8		Cdip1
	Ppp1r9b		Ing1		Cenpj		Tle4		Tacc3
	Kazald1		Fkbp10		Hsp90aa1		Morf4l2		Crem
	Apol9b		Pkd1		Rab5a		Zfand5		Sema3d
	Klf13		Id3		Cdc42se2		Myadm		Phf14
	1700084E18Rik		Ankrd54		Inpp5f		Usp36		Fam111a
	Tcta		Heatr5a		Nabp2		Prr11		Pafah2
	Max		Htra2		Bclaf1		Cpd		Tmem60
	Ltbp1		Plekho2		Lpin3		Xpo1		Nectin2
	Dcaf15		Khsrp		Rbms2		Fem1c		Jmjd1c
	Rplp2		Acss2		Prpf4b		Mfsd13b		Fignl1
	Sil1		Ppib		Fyn				Fyn
	Plec		Sdf2l1		C130036L24Rik				Rbms2
	Mcm7		Stk25		Zfp687				Derl1
	Lmcd1		Rpl41		Tfap4				Chka
	Vps52		Wnt10b		Esyt1				Tango2
	Socs3		Pcx		Pank3				Clu
	Zswim6		Dusp7		Msh3				Ddit4
	Cdc37		Dop1b		Aff1				Gtf2i
	Pnkd		Oaf		4930583K01Rik				Chchd2
	Alg12		Spred2		Rps19				Rhpn2
	Qpctl		Nsun2		Dclre1c				Ints13
	Mast3		Tmem9		Rcan1				Fosl2
	Fbxo31		Sertad1		Katnal1				Vash2
	Rspry1		B4galt5		Fem1b				Slc25a46
	Ctf1		Lmna		Rps5				Jun
	Gnai2				Rhpn2				Rab1a
	Tmbim1				Mtmr4				Casc1
	Acin1				Atxn7l2				Snx1
	Panx1				Zfp639
	Plxnb2				Togaram1
	Emp3				Fzr1
	Hspb11				Kmt5c
	Gm12348				Tacc3
	Sf3b2				Mir484
	Zfp623				Uba3
	Fdxr				Rab3a
	Tuba1b				Fam111a
	Lox				Manea
	Relb				Mdc1
	Plekhg2				Pdhb
	Mylpf				Med25
	Tbl2				Cdip1
	Nup93				Qdpr
	Rap2a				Rsbn1
	Brd2				2810006K23Rik
	Arrdc2				Casp8ap2
	Lamtor1				Dapk3
	Brf1				Mex3b
	Gsto1				Odr4
	Ankrd50				Got1
	Asf1b				Actl6a
	Aip				Cbx3
	Rex1bd				Golga2
	Tpst2				Rps6ka2
	Tspan14				Slc2a1
	Gmpr2				Gatad2a
	Tmem256				Nt5dc3
	Tmc6				Zmat3
	Colgalt1				Dph2
	Tns1				Stk3
	Ahi1				Pcf11
	Ptma				Ncln
	Ptpa				Derl1
	Dctpp1				Fcho2
	Evi5l				Nampt
	Extl3				Lrrc42
	Creb3l2				Cox18
	Zfp395				Slc25a46
	Mms19				Xpot
	Mir7083				Apol7d
	Cdkn3				Cenpc1
	Tst				Paqr3
	Sde2				Ttc41
	Jun				Fgd6
	Btbd2				Nvl
	Hdac4				Tango2
	Ift140				Ticam1
	Sart1				Slc25a39
	Ndufs2				Tomm70a
	Sec14l1				Jmjd1c
	Wwc2				Jun
	Gm536				Mylpf
	Cyb5a				Rapgef6
	Phf19				Urb1
	Hmgcs1				Rnf138
	Lsp1				Rsrc2
	Cep131				Pafah2
	Papss1				Ralgapa2
	Specc1				Txnrd1
	Maf1				N4bp2l2
	Igsf3				Tut4
	Abl2				Cbwd1
	Fbxl6				Ptp4a2
	Mypop				Plekhj1
	Fzd2				Lamtor2
	Hmga2				Snx1
	Emp3				Grk4
	Mir100hg				Rab1a
	Akt1s1				Mrpl18
	Cnpy3				Nufip2
	Mxd3				Txn1
	Triobp				Poln
	Tmem123				Khdc4
	A330074K22Rik				Casc1
	Map3k14				Tial1
	Xrcc3				Lims1
	Washc1				Hsd17b12
	Acp2				Ddias
	Tyk2				Ywhag
	Tent4a
	Parp3
	Zfp213
	Tcf7l2
	Kctd15
	4930589L23Rik
	Prr14
	Pbx1
	1810062G17Rik
	Egr1
	Gm2a
	Tmed1
	Bmp3
	Mpc2
	Rab8a
	Tarbp2
	Mir7240
	Calr
	Myh9
	Wipi1
	Fkbp5
	Blvrb
	Pkm
